# Genetic Basis of Social Structure in the Pastoral Nomads of Central Eurasia

**DOI:** 10.64898/2026.01.27.701587

**Authors:** Ayken Askapuli, Miguel G. Vilar, Maxat Zhabagin, Zhaxylyk Sabitov, Zhaxybay Zhumadilov, Aaron Ragsdale, Theodore G. Schurr, John Hawks, Naruya Saitou

## Abstract

Although the social structure of Central Eurasian pastoral nomads has been described as fluid and *ad hoc* by historians and anthropologists, its potential genetic basis remains poorly understood. To evaluate whether kinship based social organization has biological foundations, we surveyed Kazak populations in Jetisuu, Kazakstan, for genomic diversity with special reference to their kinship structure. We generated genome-wide SNP data (∼750K) using GenoChip microarrays for 80 individuals from four Kazak clans in Jetisuu and 10 Kazaks from other regions. Our results reveal substantial concordance between genetic and genealogical data, with ∼64% of Jetisuu Kazaks sharing the same Y-chromosome haplotype, indicating they have a common paternal ancestry aligning with clan genealogies. By contrast, maternal lineages show remarkable heterogeneity, thereby reflecting female exogamy. Despite this sex-biased admixture pattern, autosomal SNPs reveal no pronounced population structure in Kazaks, suggesting genetic homogenization through ancient admixture followed by continuous gene flow between Kazak populations. Notably, Jetisuu Kazaks exhibit significantly reduced levels of runs of homozygosity (ROH) compared to their sedentary neighbors such as Turkmens, Tajiks, Uyghurs, and Uzbeks. This genomic signature likely results from clan exogamy, which functions as a biological mechanism to prevent inbreeding and maintain genetic diversity. Our findings demonstrate that nomadic social organization represents a sophisticated example of gene-culture co-evolution, where cultural practices have systematically shaped genetic patterns over centuries. These data provide new insights into historical pastoral nomadic societies and offer a nuanced perspective on anthropological debates about kinship authenticity in Central Eurasian nomads.
