## Supplemental Table S2 for "Genetic Basis of Social Structure in the Pastoral Nomads of Central Eurasia"

### Sheet: Table_S2_ROH_Eurasia (N=1013)
	Supplementary Table 2. Information on the ROH segments found in 1013 individuals across Eurasia, including Jetisuu Kazaks.
	FID	IID	NSEG	KB	KBAVG
	Abkhasian	abh24	2	5403.7	2701.85
	Abkhasian	abh27	1	4847.32	4847.32
	Abkhasian	abh41	0	0	0
	Abkhasian	abh107	1	2193.53	2193.53
	Abkhasian	abh119	1	4305.92	4305.92
	Abkhasian	abh122	0	0	0
	Abkhasian	abh133	2	8161.27	4080.63
	Abkhasian	abh147	2	3268.32	1634.16
	Abkhasian	abh154	1	1984.96	1984.96
	Adygei	HGDP01381	3	22812.2	7604.07
	Adygei	HGDP01382	2	6216.02	3108.01
	Adygei	HGDP01383	5	58540.5	11708.1
	Adygei	HGDP01385	0	0	0
	Adygei	HGDP01386	2	5911.18	2955.59
	Adygei	HGDP01387	2	5908.01	2954
	Adygei	HGDP01396	2	4997.04	2498.52
	Adygei	HGDP01397	4	18357.5	4589.37
	Adygei	HGDP01398	1	2705.04	2705.04
	Adygei	HGDP01399	1	2312.81	2312.81
	Adygei	HGDP01400	4	11013.8	2753.45
	Adygei	HGDP01401	2	4447.11	2223.56
	Adygei	HGDP01402	2	5049.22	2524.61
	Adygei	HGDP01403	0	0	0
	Adygei	HGDP01404	1	1981.42	1981.42
	Adygei	NA13619	4	14160	3540
	Adygei	NA13626	0	0	0
	Jeti-Kaz	AL001	0	0	0
	Jeti-Kaz	AL002	1	1842.04	1842.04
	Jeti-Kaz	AL003	0	0	0
	Jeti-Kaz	AL004	0	0	0
	Jeti-Kaz	AL005	1	1570.74	1570.74
	Jeti-Kaz	AL006	1	2590.51	2590.51
	Jeti-Kaz	AL007	2	5368.52	2684.26
	Jeti-Kaz	AL008	1	3049.9	3049.9
	Jeti-Kaz	AL009	3	28299.7	9433.23
	Jeti-Kaz	AL010	1	1679.92	1679.92
	Jeti-Kaz	AL011	2	7297.5	3648.75
	Jeti-Kaz	AL012	0	0	0
	Jeti-Kaz	AL013	2	16737.2	8368.6
	Jeti-Kaz	AL014	0	0	0
	Jeti-Kaz	AL015	0	0	0
	Altaian	altai280p	4	14455.9	3613.96
	Altaian	altai283p	5	27640	5528
	Altaian	altai363p	1	2301.53	2301.53
	Altaian	altai380k	3	16072.5	5357.5
	Altaian	altai409k	7	44887.3	6412.46
	Altaian	altai419A	3	11850.2	3950.08
	Altaian	altai431k	3	50733.4	16911.1
	Ami	NA13607	8	25158.8	3144.84
	Ami	NA13608	7	21178.6	3025.52
	Ami	NA13609	3	8986.54	2995.51
	Ami	NA13610	14	55281.7	3948.69
	Ami	NA13611	10	73897.3	7389.73
	Ami	NA13612	13	127712	9824
	Ami	NA13613	10	32107.5	3210.75
	Ami	NA13614	15	114792	7652.83
	Ami	NA13615	10	55174.6	5517.46
	Ami	NA13616	5	24573.2	4914.64
	Kazak	AR001	0	0	0
	Kazak	AR002	0	0	0
	Kazak	AR003	0	0	0
	Kazak	AR004	2	5216.14	2608.07
	Armenian	armenia86	0	0	0
	Armenian	armenia91	3	13513.8	4504.59
	Armenian	armenia102	0	0	0
	Armenian	armenia106	1	2046.06	2046.06
	Armenian	armenia139	3	9645.28	3215.09
	Armenian	armenia162	0	0	0
	Armenian	armenia176	1	1802.8	1802.8
	Armenian	armenia191	6	44271.4	7378.56
	Armenian	armenia279	2	8268.03	4134.01
	Armenian	armenia293	5	22424.4	4484.87
	Atayal	NA13597	16	48926.6	3057.91
	Atayal	NA13598	25	157114	6284.54
	Atayal	NA13599	28	179316	6404.13
	Atayal	NA13601	27	144354	5346.45
	Atayal	NA13602	19	67628.1	3559.37
	Atayal	NA13603	21	132261	6298.16
	Atayal	NA13604	26	140242	5393.94
	Atayal	NA13605	17	96024.2	5648.48
	Atayal	NA13606	20	75204.6	3760.23
	Balkar	bal22	3	12382.1	4127.36
	Balkar	bal41	7	31932	4561.72
	Balkar	bal42	1	2192.07	2192.07
	Balkar	bal45	1	1982.66	1982.66
	Balkar	bal50	1	1329.98	1329.98
	Balkar	bal64	2	7117.82	3558.91
	Balkar	bal97	0	0	0
	Balkar	bal102	0	0	0
	Balkar	bal124	0	0	0
	Balkar	bal136	2	5290.23	2645.12
	Balochi	HGDP00052	23	349815	15209.4
	Balochi	HGDP00054	12	73093	6091.08
	Balochi	HGDP00056	2	4515.45	2257.72
	Balochi	HGDP00058	9	106666	11851.8
	Balochi	HGDP00062	5	16216.3	3243.26
	Balochi	HGDP00064	20	256285	12814.3
	Balochi	HGDP00066	23	181887	7908.12
	Balochi	HGDP00068	19	264316	13911.4
	Balochi	HGDP00072	6	35427.6	5904.59
	Balochi	HGDP00074	38	334134	8793.01
	Balochi	HGDP00078	0	0	0
	Balochi	HGDP00080	0	0	0
	Balochi	HGDP00082	15	139469	9297.91
	Balochi	HGDP00086	16	117456	7341
	Balochi	HGDP00088	23	196124	8527.15
	Balochi	HGDP00090	29	245890	8478.97
	Balochi	HGDP00092	34	326453	9601.55
	Balochi	HGDP00094	13	120380	9260.02
	Balochi	HGDP00096	26	204286	7857.17
	Balochi	HGDP00098	33	295595	8957.42
	Belarusian	bel8s	1	2583.4	2583.4
	Belarusian	bel23s	1	2070.33	2070.33
	Belarusian	bel30s	2	7303.95	3651.97
	Belarusian	bel43s	0	0	0
	Belarusian	bel72c	0	0	0
	Belarusian	bel82s	0	0	0
	Belarusian	bel93c	2	5843.37	2921.68
	Belarusian	bel110c	1	4116.78	4116.78
	Belarusian	belarusian23vp	1	2064.58	2064.58
	Belarusian	belarusian47zp	2	5944.05	2972.02
	Brahui	HGDP00001	8	39649.8	4956.23
	Brahui	HGDP00003	23	281631	12244.8
	Brahui	HGDP00005	5	22464.2	4492.84
	Brahui	HGDP00007	6	15430.6	2571.76
	Brahui	HGDP00011	4	18719.6	4679.91
	Brahui	HGDP00015	11	109747	9976.99
	Brahui	HGDP00017	15	216330	14422
	Brahui	HGDP00019	17	222133	13066.6
	Brahui	HGDP00021	2	5263.51	2631.76
	Brahui	HGDP00023	3	12862.8	4287.59
	Brahui	HGDP00025	10	55521.9	5552.19
	Brahui	HGDP00027	3	8295.83	2765.28
	Brahui	HGDP00031	5	88067.8	17613.6
	Brahui	HGDP00033	12	115208	9600.66
	Brahui	HGDP00035	5	19022.9	3804.59
	Brahui	HGDP00037	16	70047.4	4377.96
	Brahui	HGDP00039	13	118571	9120.81
	Brahui	HGDP00043	8	49030.6	6128.82
	Brahui	HGDP00045	12	50027.5	4168.96
	Brahui	HGDP00047	4	24208.8	6052.2
	Brahui	HGDP00049	3	7188.52	2396.17
	Bulgarian	BulgarianA1	0	0	0
	Bulgarian	BulgarianA4	0	0	0
	Bulgarian	BulgarianB1	0	0	0
	Bulgarian	BulgarianB4	0	0	0
	Bulgarian	BulgarianC1	1	1802.8	1802.8
	Bulgarian	BulgarianD6	1	2631.9	2631.9
	Bulgarian	BulgarianE2	1	1783.72	1783.72
	Bulgarian	BulgarianF1	2	8353.48	4176.74
	Bulgarian	BulgarianF2	1	2459.37	2459.37
	Bulgarian	BulgarianH2	1	5650.38	5650.38
	Burusho	HGDP00336	3	6075.87	2025.29
	Burusho	HGDP00338	0	0	0
	Burusho	HGDP00341	3	9106.4	3035.47
	Burusho	HGDP00346	11	105869	9624.46
	Burusho	HGDP00351	4	21931	5482.74
	Burusho	HGDP00356	6	30203	5033.84
	Burusho	HGDP00359	4	14225.1	3556.27
	Burusho	HGDP00364	4	26970	6742.51
	Burusho	HGDP00371	2	6009.39	3004.69
	Burusho	HGDP00372	3	7691.88	2563.96
	Burusho	HGDP00382	2	4622.42	2311.21
	Burusho	HGDP00388	5	13741.8	2748.36
	Burusho	HGDP00392	5	42527.7	8505.55
	Burusho	HGDP00402	7	29966.2	4280.89
	Burusho	HGDP00407	9	41943.6	4660.4
	Burusho	HGDP00412	0	0	0
	Burusho	HGDP00417	4	15254.5	3813.62
	Burusho	HGDP00423	3	19413.4	6471.14
	Burusho	HGDP00428	5	16623.8	3324.75
	Burusho	HGDP00433	8	68878.6	8609.83
	Burusho	HGDP00438	3	36073	12024.3
	Burusho	HGDP00444	3	9953.69	3317.9
	Burusho	HGDP00445	2	7613.95	3806.98
	Chechen	ch3	6	33852.4	5642.06
	Chechen	ch16	1	1268.3	1268.3
	Chechen	ch21	5	13121.6	2624.31
	Chechen	ch31	2	5082.77	2541.38
	Chechen	ch113	2	6435.52	3217.76
	Chechen	ch126	4	21216.7	5304.18
	Chechen	ch174	3	18254.5	6084.83
	Chechen	ch179	3	9825.42	3275.14
	Chechen	ch193	3	14658.1	4886.02
	Chukchi	ADR00057	20	84277.1	4213.85
	Chukchi	ADR00059	15	80878.8	5391.92
	Chukchi	ADR00060	16	54527.9	3407.99
	Chukchi	ADR00061	14	64761.8	4625.84
	Chukchi	ADR00064	7	20519.6	2931.37
	Chukchi	ADR00065	12	47268.3	3939.03
	Chukchi	ADR00066	17	76733.2	4513.72
	Chukchi	ADR00068	14	50068.9	3576.35
	Chukchi	ADR00074	21	134116	6386.49
	Chukchi	ADR00079	13	59017.7	4539.82
	Chukchi	MC_06	23	117200	5095.65
	Chukchi	MC_08	26	182907	7034.88
	Chukchi	MC_14	11	30553.3	2777.57
	Chukchi	MC_15	23	75973.2	3303.18
	Chukchi	MC_16	8	27669.1	3458.64
	Chukchi	MC_17	17	65886.5	3875.68
	Chukchi	MC_18	23	101262	4402.71
	Chukchi	MC_25	14	61521.1	4394.37
	Chukchi	MC_38	15	58172.2	3878.15
	Chukchi	MC_40	22	194259	8829.95
	Chukchi	Sesk_47	22	122277	5558.03
	Chukchi	Sir41	22	75532.8	3433.31
	Chukchi	Sir50	24	104408	4350.32
	Chuuash	Chuvash13	2	5332.02	2666.01
	Chuuash	Chuvash20	2	6916.77	3458.39
	Chuuash	Chuvash22	2	7329.22	3664.61
	Chuuash	Chuvash24	4	9921.56	2480.39
	Chuuash	Chuvash25	6	30887.2	5147.87
	Chuuash	Chuvash26	2	8766.73	4383.36
	Chuuash	Chuvash29	5	14163.8	2832.77
	Chuuash	Chuvash31	3	14477.3	4825.77
	Chuuash	Chuvash33	3	11979.3	3993.1
	Chuuash	Chuvash37	3	18198.4	6066.15
	Czech	NA15724	0	0	0
	Czech	NA15725	1	3749.37	3749.37
	Czech	NA15726	0	0	0
	Czech	NA15727	1	2331.9	2331.9
	Czech	NA15728	0	0	0
	Czech	NA15729	1	2000.37	2000.37
	Czech	NA15730	1	1185.83	1185.83
	Czech	NA15731	2	5036.38	2518.19
	Czech	NA15732	1	1476.77	1476.77
	Czech	NA15733	1	1933.28	1933.28
	Dai	HGDP01307	1	2855.38	2855.38
	Dai	HGDP01308	0	0	0
	Dai	HGDP01309	3	11924	3974.66
	Dai	HGDP01310	4	32087.6	8021.9
	Dai	HGDP01311	1	6887.93	6887.93
	Dai	HGDP01312	0	0	0
	Dai	HGDP01313	1	4714.24	4714.24
	Dai	HGDP01314	2	4923.17	2461.59
	Dai	HGDP01315	2	42659.9	21329.9
	Dai	HGDP01316	5	16787.8	3357.56
	Daur	HGDP01213	4	14988.2	3747.04
	Daur	HGDP01214	2	6943.67	3471.83
	Daur	HGDP01215	1	4827.21	4827.21
	Daur	HGDP01216	3	12989.8	4329.95
	Daur	HGDP01217	6	27680.5	4613.41
	Daur	HGDP01218	1	1799.63	1799.63
	Daur	HGDP01220	2	9586.45	4793.22
	Daur	HGDP01221	0	0	0
	Daur	HGDP01222	4	10136.5	2534.14
	Dolgan	Dolgan1708	10	71892.8	7189.28
	Dolgan	Dolgan3857	6	49316.5	8219.42
	Dolgan	Dolgan3875	7	40457	5779.58
	English	HG00126	1	3241.57	3241.57
	English	HG00128	1	3391.18	3391.18
	English	HG00129	0	0	0
	English	HG00130	1	1649.63	1649.63
	English	HG00131	1	1103.9	1103.9
	English	HG00160	1	4346.13	4346.13
	English	HG00231	0	0	0
	English	HG00232	1	2490.71	2490.71
	English	HG00233	2	5027.9	2513.95
	English	HG00234	1	3266.96	3266.96
	Even	Nlk1	8	24942.1	3117.77
	Even	Nlk3	8	26209.4	3276.18
	Even	Nlk5	2	10346.2	5173.12
	Even	Nlk6	7	28439.2	4062.74
	Even	Nlk10	0	0	0
	Even	Nlk14	0	0	0
	Even	Nlk16	1	3966.79	3966.79
	Even	Nlk18	5	29252.9	5850.59
	Even	Nlk19	1	4118.23	4118.23
	Finnish	HG00171	4	8737.43	2184.36
	Finnish	HG00173	0	0	0
	Finnish	HG00174	3	7556.5	2518.83
	Finnish	HG00182	3	10314	3438.01
	Finnish	HG00183	6	21490.8	3581.8
	Finnish	HG00190	1	2952.04	2952.04
	Finnish	HG00266	4	11621.1	2905.26
	French	HGDP00511	1	2055.2	2055.2
	French	HGDP00512	4	19737.7	4934.44
	French	HGDP00513	0	0	0
	French	HGDP00514	3	12316.7	4105.58
	French	HGDP00515	0	0	0
	French	HGDP00516	0	0	0
	French	HGDP00517	1	2077.77	2077.77
	French	HGDP00518	0	0	0
	French	HGDP00519	0	0	0
	French	HGDP00522	2	6289	3144.5
	French	HGDP00523	1	2309	2309
	French	HGDP00524	0	0	0
	French	HGDP00525	2	5047.89	2523.94
	French	HGDP00526	0	0	0
	French	HGDP00527	0	0	0
	French	HGDP00528	0	0	0
	French	HGDP00529	0	0	0
	French	HGDP00531	1	2596.66	2596.66
	French	HGDP00533	0	0	0
	French	HGDP00534	0	0	0
	French	HGDP00535	1	2493.49	2493.49
	French	HGDP00536	9	112899	12544.3
	French	HGDP00537	0	0	0
	French	HGDP00538	0	0	0
	French	HGDP00539	0	0	0
	Georgian	mg22	0	0	0
	Georgian	mg23	0	0	0
	Georgian	mg27	0	0	0
	Georgian	mg31	1	1588.43	1588.43
	Georgian	mg34	0	0	0
	Georgian	mg40	1	1743.47	1743.47
	Georgian	mg43	1	18152.7	18152.7
	Georgian	mg47	1	1996.84	1996.84
	Georgian	mg49	2	4126.98	2063.49
	Georgian	mg62	0	0	0
	Greek	GREEKGRALPOP3	3	10987.8	3662.59
	Greek	GREEKGRALPOP4	2	10511.8	5255.91
	Greek	GREEKGRALPOP5	2	3253.76	1626.88
	Greek	GREEKGRALPOP8	9	60427.6	6714.17
	Greek	GREEKGRALPOP9	3	19243.6	6414.53
	Greek	GREEKGRALPOP10	0	0	0
	Greek	GREEKGRALPOP11	2	4203.92	2101.96
	Greek	GREEKGRALPOP12	0	0	0
	Greek	GREEKGRALPOP13	0	0	0
	Greek	GREEKGRALPOP14	0	0	0
	Greek	GREEKGRALPOP15	0	0	0
	Greek	GREEKGRALPOP16	2	4569.28	2284.64
	Greek	GREEKGRALPOP17	2	13258.7	6629.35
	Greek	GREEKGRALPOP18	1	8752.2	8752.2
	Greek	NA17372	0	0	0
	Greek	NA17373	4	42476.7	10619.2
	Greek	NA17374	1	2012.59	2012.59
	Greek	NA17375	3	35346.9	11782.3
	Greek	NA17376	1	1864.81	1864.81
	Greek	NA17377	1	2636.62	2636.62
	Han	HGDP00774	1	1505.43	1505.43
	Han	HGDP00775	0	0	0
	Han	HGDP00776	0	0	0
	Han	HGDP00777	0	0	0
	Han	HGDP00779	0	0	0
	Han	HGDP00780	0	0	0
	Han	HGDP00781	0	0	0
	Han	HGDP00782	0	0	0
	Han	HGDP00783	1	2452.55	2452.55
	Han	HGDP00784	1	4553.74	4553.74
	Han	HGDP00785	0	0	0
	Han	HGDP00786	0	0	0
	Han	HGDP00811	0	0	0
	Han	HGDP00812	2	6470.76	3235.38
	Han	HGDP00813	0	0	0
	Han	HGDP00814	0	0	0
	Han	HGDP00815	0	0	0
	Han	HGDP00817	0	0	0
	Han	HGDP00818	0	0	0
	Han	HGDP00819	0	0	0
	Han	HGDP00820	0	0	0
	Han	HGDP00821	2	10957.3	5478.64
	Han	HGDP00822	0	0	0
	Han	HGDP00971	0	0	0
	Han	HGDP00972	1	24505.1	24505.1
	Han	HGDP00973	2	2873.69	1436.85
	Han	HGDP00974	1	4043.72	4043.72
	Han	HGDP00975	1	1783.15	1783.15
	Han	HGDP00976	1	1396.61	1396.61
	Han	HGDP00977	1	2435.43	2435.43
	Han	HGDP01021	0	0	0
	Han	HGDP01023	0	0	0
	Han	HGDP01024	0	0	0
	Hazara	HGDP00099	2	21087.3	10543.6
	Hazara	HGDP00103	3	20183.6	6727.86
	Hazara	HGDP00106	3	29380	9793.35
	Hazara	HGDP00109	9	102493	11388.1
	Hazara	HGDP00110	4	24969.6	6242.39
	Hazara	HGDP00115	0	0	0
	Hazara	HGDP00116	2	7783.58	3891.79
	Hazara	HGDP00118	4	24469.6	6117.41
	Hazara	HGDP00120	2	13971.5	6985.77
	Hazara	HGDP00121	5	36759	7351.8
	Hazara	HGDP00122	9	74289.4	8254.38
	Hazara	HGDP00124	2	6868.46	3434.23
	Hazara	HGDP00125	9	105979	11775.4
	Hazara	HGDP00127	7	38530.4	5504.34
	Hezhen	HGDP01233	1	1842.04	1842.04
	Hezhen	HGDP01234	2	86696.5	43348.2
	Hezhen	HGDP01237	0	0	0
	Hezhen	HGDP01238	0	0	0
	Hezhen	HGDP01239	0	0	0
	Hezhen	HGDP01240	7	43691.5	6241.64
	Hezhen	HGDP01241	4	21707	5426.75
	Hezhen	HGDP01242	0	0	0
	Hungarian	HungarianC5	0	0	0
	Hungarian	HungarianD1	1	1009.31	1009.31
	Hungarian	HungarianE5	0	0	0
	Hungarian	HungarianH3	0	0	0
	Hungarian	hungary2	0	0	0
	Hungarian	hungary3	0	0	0
	Hungarian	hungary6	0	0	0
	Hungarian	hungary7	1	2889.41	2889.41
	Hungarian	hungary15	1	10744.3	10744.3
	Hungarian	hungary20	0	0	0
	Hungarian	NA15199	1	5313.06	5313.06
	Hungarian	NA15200	0	0	0
	Hungarian	NA15201	1	1325.68	1325.68
	Hungarian	NA15202	0	0	0
	Hungarian	NA15203	0	0	0
	Hungarian	NA15204	0	0	0
	Hungarian	NA15205	2	24971.7	12485.8
	Hungarian	NA15206	0	0	0
	Hungarian	NA15207	0	0	0
	Hungarian	NA15208	0	0	0
	Iranian	iran2	1	1910.28	1910.28
	Iranian	iran3	5	42442.2	8488.44
	Iranian	iran11	4	37008.2	9252.05
	Iranian	iran14	1	9812.61	9812.61
	Iranian	iran16	7	56371.6	8053.09
	Iranian	iran17	1	4054.63	4054.63
	Iranian	iran19	11	147745	13431.3
	Iranian	iran20	2	11339.4	5669.68
	Itelmen	Kor57	11	48378.1	4398.01
	Itelmen	Kor60	11	52803.2	4800.29
	Itelmen	Kor62	23	107164	4659.3
	Itelmen	Kor72	25	109916	4396.66
	Itelmen	Kor76	22	98895.2	4495.24
	Itelmen	Kor78	21	95609.1	4552.81
	Jeti-Kaz	JA001	0	0	0
	Jeti-Kaz	JA002	0	0	0
	Jeti-Kaz	JA003	0	0	0
	Jeti-Kaz	JA004	1	7411.84	7411.84
	Jeti-Kaz	JA005	0	0	0
	Jeti-Kaz	JA006	1	1507.31	1507.31
	Jeti-Kaz	JA007	2	5181.85	2590.92
	Jeti-Kaz	JA008	0	0	0
	Jeti-Kaz	JA009	0	0	0
	Jeti-Kaz	JA010	0	0	0
	Jeti-Kaz	JA011	1	2062.65	2062.65
	Jeti-Kaz	JA012	3	42125.4	14041.8
	Jeti-Kaz	JA013	0	0	0
	Jeti-Kaz	JA014	0	0	0
	Jeti-Kaz	JA015	0	0	0
	Jeti-Kaz	JA016	0	0	0
	Jeti-Kaz	JA017	0	0	0
	Jeti-Kaz	JA018	1	2940.86	2940.86
	Jeti-Kaz	JA019	0	0	0
	Jeti-Kaz	JA020	0	0	0
	Jeti-Kaz	JA021	1	3969.39	3969.39
	Jeti-Kaz	JA022	1	1802.8	1802.8
	Jeti-Kaz	JA023	0	0	0
	Jeti-Kaz	JA024	0	0	0
	Jeti-Kaz	JA025	2	7177.66	3588.83
	Japanese	HGDP00747	0	0	0
	Japanese	HGDP00748	1	4004.93	4004.93
	Japanese	HGDP00749	1	2181.6	2181.6
	Japanese	HGDP00750	2	7080.87	3540.43
	Japanese	HGDP00751	0	0	0
	Japanese	HGDP00752	2	9543.58	4771.79
	Japanese	HGDP00753	1	2747.06	2747.06
	Japanese	HGDP00754	0	0	0
	Japanese	HGDP00755	1	2195.91	2195.91
	Japanese	HGDP00756	1	3209.06	3209.06
	Japanese	HGDP00757	1	3853.63	3853.63
	Japanese	HGDP00758	0	0	0
	Japanese	HGDP00759	1	2012.63	2012.63
	Japanese	HGDP00760	0	0	0
	Japanese	HGDP00761	0	0	0
	Japanese	HGDP00762	1	2294.39	2294.39
	Japanese	HGDP00763	4	27663.2	6915.79
	Japanese	HGDP00764	1	3603.46	3603.46
	Japanese	HGDP00765	9	96377.3	10708.6
	Japanese	HGDP00766	0	0	0
	Japanese	HGDP00767	5	22977.9	4595.58
	Japanese	HGDP00768	0	0	0
	Japanese	HGDP00769	0	0	0
	Japanese	HGDP00771	0	0	0
	Japanese	HGDP00772	7	55740.5	7962.92
	Japanese	HGDP00773	0	0	0
	Japanese	HGDP00790	0	0	0
	Japanese	HGDP00791	0	0	0
	Japanese	HGDP00828	1	4070.85	4070.85
	Japanese	JP001	0	0	0
	Kalash	HGDP00267	17	101942	5996.57
	Kalash	HGDP00277	18	75830.2	4212.79
	Kalash	HGDP00281	18	63314	3517.44
	Kalash	HGDP00285	20	101389	5069.44
	Kalash	HGDP00286	16	65152.8	4072.05
	Kalash	HGDP00288	24	125953	5248.03
	Kalash	HGDP00290	15	53325	3555
	Kalash	HGDP00298	16	70800.5	4425.03
	Kalash	HGDP00302	16	103732	6483.26
	Kalash	HGDP00307	10	44794.3	4479.43
	Kalash	HGDP00311	19	88496.7	4657.72
	Kalash	HGDP00313	24	94635.7	3943.16
	Kalash	HGDP00315	14	43191.1	3085.08
	Kalash	HGDP00319	24	95137.6	3964.07
	Kalash	HGDP00323	22	98885.1	4494.78
	Kalash	HGDP00328	26	176371	6783.49
	Kalash	HGDP00330	25	110085	4403.41
	Kalash	HGDP00333	19	100564	5292.82
	Kalmak	kalmyk9	2	4321.65	2160.83
	Kalmak	kalmyk11	0	0	0
	Kalmak	kalmyk13	4	13132.5	3283.13
	Kalmak	kalmyk14	1	9312.92	9312.92
	Kalmak	kalmyk22	1	2828.82	2828.82
	Kalmak	kalmyk32	0	0	0
	Kalmak	kalmyk39	0	0	0
	Kalmak	kalmyk44	0	0	0
	Kalmak	kalmyk55	0	0	0
	Kalmak	kalmyk67	1	7157.23	7157.23
	Kazak	KE001	2	11547.1	5773.55
	Kazak	KE002	1	5171.95	5171.95
	Kazak	KE003	0	0	0
	Korean	NA00726	1	2530.23	2530.23
	Korean	ND13299	0	0	0
	Korean	ND14916	2	3701.56	1850.78
	Korean	ND15143	0	0	0
	Korean	ND19394	0	0	0
	Korean	ND22219	0	0	0
	Koryak	Kor2	18	80850.5	4491.69
	Koryak	Kor22	11	50241.6	4567.42
	Koryak	Kor30	8	20880.1	2610.02
	Koryak	Kor35	5	10708.5	2141.7
	Koryak	Kor40	12	64083.3	5340.28
	Koryak	Kor49	14	68841.3	4917.23
	Koryak	Kor54	17	67711.1	3983.01
	Koryak	Kor61	35	257325	7352.14
	Koryak	Kor66	8	39904.3	4988.03
	Kumuk	kumyks40	2	10773.7	5386.83
	Kumuk	kumyks41	1	4134.7	4134.7
	Kumuk	kumyks44	0	0	0
	Kumuk	kumyks90	0	0	0
	Kumuk	kumyks93	2	11512.2	5756.08
	Kumuk	kumyks94	0	0	0
	Kumuk	kumyks97	0	0	0
	Kumuk	kumyks98	7	159123	22731.8
	Kusunda	Kusunda01	0	0	0
	Kusunda	Kusunda02	1	4003.16	4003.16
	Kusunda	Kusunda03	0	0	0
	Kusunda	Kusunda04	0	0	0
	Kusunda	Kusunda05	0	0	0
	Kusunda	Kusunda07	4	14209.9	3552.49
	Kusunda	Kusunda10	0	0	0
	Kusunda	Kusunda11	0	0	0
	Kusunda	Kusunda12	1	2887.08	2887.08
	Kusunda	Kusunda15	99	465816	4705.21
	Kirghiz	Bishkek28442	8	115504	14438
	Kirghiz	Bishkek28443	2	10121.6	5060.8
	Kirghiz	Bishkek28445	0	0	0
	Kirghiz	Bishkek28446	1	1914.66	1914.66
	Kirghiz	Bishkek28449	2	6419.76	3209.88
	Kirghiz	Bishkek28451	3	6861.86	2287.29
	Kirghiz	Bishkek28452	0	0	0
	Kirghiz	Bishkek28454	0	0	0
	Kirghiz	Bishkek28456	0	0	0
	Lahu	HGDP01317	0	0	0
	Lahu	HGDP01318	18	110320	6128.87
	Lahu	HGDP01319	6	17379.2	2896.53
	Lahu	HGDP01320	16	62548.5	3909.28
	Lahu	HGDP01321	12	80105.4	6675.45
	Lahu	HGDP01322	18	78178.1	4343.23
	Lahu	HGDP01323	7	28474.7	4067.81
	Lahu	HGDP01326	6	15363.7	2560.61
	Lezgin	lez7	2	5122.61	2561.31
	Lezgin	lez9	3	16788.2	5596.05
	Lezgin	lez31	2	6290.61	3145.31
	Lezgin	lez33	0	0	0
	Lezgin	lez36	7	30187.6	4312.51
	Lezgin	lez37	2	5861.26	2930.63
	Lezgin	lez38	1	1387.58	1387.58
	Lezgin	lez40	1	3094.28	3094.28
	Lezgin	lez49	3	18080.3	6026.78
	Mansi	Mansi43	7	19138.8	2734.11
	Mansi	Mansi48	10	49503.1	4950.31
	Mansi	Mansi56	15	92663.8	6177.59
	Mansi	Mansi76	14	61648.2	4403.44
	Mansi	Mansi79	7	21304.1	3043.44
	Mansi	Mansi84	6	23699.9	3949.98
	Mansi	Mansi91	4	15994.3	3998.58
	Mansi	Mansi94	4	32399.8	8099.95
	Miao	HGDP01189	5	16462.4	3292.47
	Miao	HGDP01190	2	3931.4	1965.7
	Miao	HGDP01191	5	30261.4	6052.29
	Miao	HGDP01192	8	58079.9	7259.99
	Miao	HGDP01193	6	24466.7	4077.79
	Miao	HGDP01194	7	29841.1	4263.01
	Miao	HGDP01195	4	13782.6	3445.65
	Miao	HGDP01196	5	16837.7	3367.54
	Miao	HGDP01197	2	18520	9259.99
	Miao	HGDP01198	3	16429.1	5476.37
	Mongol	HGDP01223	0	0	0
	Mongol	HGDP01225	0	0	0
	Mongol	HGDP01227	0	0	0
	Mongol	HGDP01228	1	2099.03	2099.03
	Mongol	HGDP01231	0	0	0
	Mongol	HGDP01232	0	0	0
	Naxi	HGDP01337	0	0	0
	Naxi	HGDP01338	2	7641.39	3820.7
	Naxi	HGDP01339	0	0	0
	Naxi	HGDP01340	3	12046.1	4015.36
	Naxi	HGDP01341	1	5260.18	5260.18
	Naxi	HGDP01342	3	5340.88	1780.29
	Naxi	HGDP01344	4	24679.9	6169.98
	Naxi	HGDP01345	2	4603.02	2301.51
	Naxi	HGDP01346	4	18463.6	4615.89
	Kazak	NA001	0	0	0
	Kazak	NA002	0	0	0
	Kazak	NA003	0	0	0
	Nganasan	ADR00504	12	63735.6	5311.3
	Nganasan	ADR00507	16	107255	6703.42
	Nganasan	ADR00508	15	74802.3	4986.82
	Nganasan	ADR00509	21	86366.3	4112.68
	Nganasan	ADR00510	14	121975	8712.5
	Nganasan	ADR00511	19	72285.9	3804.52
	Nganasan	ADR00512	12	41818.7	3484.9
	Nganasan	ADR00513	18	161519	8973.26
	Nganasan	ADR00514	18	70438.9	3913.27
	Nganasan	ADR00515	20	126838	6341.88
	Nganasan	Nov_005	18	92301.8	5127.88
	Noghay	nogay24	1	1415.08	1415.08
	Noghay	nogay25	2	31166.6	15583.3
	Noghay	nogay33	1	13478.4	13478.4
	Noghay	nogay34	2	4486.44	2243.22
	Noghay	nogay35	0	0	0
	Noghay	nogay42	1	6478.92	6478.92
	Noghay	nogay44	1	9152.89	9152.89
	Noghay	nogay45	1	2013.02	2013.02
	Noghay	nogay46	0	0	0
	Norwegian	NOR101	6	36770.7	6128.44
	Norwegian	NOR106	0	0	0
	Norwegian	NOR107	2	3822.24	1911.12
	Norwegian	NOR108	1	2064.58	2064.58
	Norwegian	NOR109	1	2745.95	2745.95
	Norwegian	NOR111	1	4431.34	4431.34
	Norwegian	NOR119	1	4980.69	4980.69
	Norwegian	NOR124	0	0	0
	Norwegian	NOR126	1	3619.67	3619.67
	Norwegian	NOR146	3	14165.2	4721.74
	Norwegian	NOR148	1	3588.74	3588.74
	Oroqen	HGDP01203	4	12967.1	3241.77
	Oroqen	HGDP01204	2	15094.3	7547.16
	Oroqen	HGDP01205	1	1652.5	1652.5
	Oroqen	HGDP01206	4	26759.1	6689.78
	Oroqen	HGDP01207	1	3130.79	3130.79
	Oroqen	HGDP01208	1	4113.19	4113.19
	Oroqen	HGDP01209	3	13845.4	4615.14
	Oroqen	HGDP01211	11	41122.5	3738.41
	Oroqen	HGDP01212	1	1815.8	1815.8
	Punjabi	HG02491	0	0	0
	Punjabi	HG02600	1	2479.82	2479.82
	Punjabi	HG02601	3	10238	3412.67
	Punjabi	HG02687	5	20786.1	4157.23
	Punjabi	HG02688	6	21316.4	3552.73
	Punjabi	HG02724	5	11662.6	2332.51
	Punjabi	HG02783	6	37258.5	6209.74
	Punjabi	HG02790	3	10654	3551.33
	Russian	HGDP00879	1	2685.55	2685.55
	Russian	HGDP00880	0	0	0
	Russian	HGDP00882	0	0	0
	Russian	HGDP00883	4	25970.8	6492.7
	Russian	HGDP00884	1	2090.04	2090.04
	Russian	HGDP00887	9	41054.9	4561.65
	Russian	HGDP00888	2	4968.01	2484.01
	Russian	HGDP00889	0	0	0
	Russian	HGDP00890	0	0	0
	Russian	HGDP00891	1	1998.2	1998.2
	Russian	HGDP00892	3	16073.7	5357.89
	Russian	HGDP00893	1	1807.63	1807.63
	Russian	HGDP00894	1	4111.8	4111.8
	Russian	HGDP00895	4	14864.6	3716.14
	Russian	HGDP00896	0	0	0
	Russian	HGDP00897	1	2621.43	2621.43
	Russian	HGDP00898	3	8444.86	2814.95
	Russian	HGDP00899	0	0	0
	Russian	HGDP00900	0	0	0
	Russian	HGDP00901	0	0	0
	Russian	HGDP00902	2	13211	6605.5
	Russian	HGDP00903	2	3740.75	1870.38
	Scottish	HG00103	2	9655.23	4827.62
	Scottish	HG00104	5	48319.8	9663.96
	Scottish	HG00105	2	5005.77	2502.89
	Scottish	HG00106	1	1859.95	1859.95
	Selkup	Selkup4	13	77400.7	5953.9
	Selkup	Selkup4a	14	153471	10962.2
	Selkup	Selkup21	6	51120.3	8520.05
	Selkup	Selkup38	15	103857	6923.83
	Selkup	Selkup82	2	3867.35	1933.67
	Selkup	Selkup83	1	15647.9	15647.9
	Selkup	Selkup87	2	5900.35	2950.17
	Selkup	Selkup105	0	0	0
	Selkup	Selkup121	3	23946.7	7982.23
	Selkup	Selkup220	13	61131.1	4702.4
	Jeti-Kaz	SH001	0	0	0
	Jeti-Kaz	SH003	0	0	0
	Jeti-Kaz	SH005	1	5132.64	5132.64
	Jeti-Kaz	SH006	0	0	0
	Jeti-Kaz	SH007	0	0	0
	Jeti-Kaz	SH008	0	0	0
	Jeti-Kaz	SH009	0	0	0
	Jeti-Kaz	SH010	0	0	0
	Jeti-Kaz	SH011	1	2337.22	2337.22
	Jeti-Kaz	SH012	0	0	0
	Jeti-Kaz	SH013	0	0	0
	Jeti-Kaz	SH014	1	2455.48	2455.48
	Jeti-Kaz	SH015	2	9786.55	4893.28
	Jeti-Kaz	SH016	0	0	0
	Jeti-Kaz	SH017	1	7004.85	7004.85
	Jeti-Kaz	SH018	1	1835.47	1835.47
	Jeti-Kaz	SH019	0	0	0
	Jeti-Kaz	SH020	0	0	0
	Jeti-Kaz	SH021	0	0	0
	Jeti-Kaz	SH022	0	0	0
	Jeti-Kaz	SH023	1	2477.58	2477.58
	Jeti-Kaz	SH024	1	5504.91	5504.91
	Jeti-Kaz	SH025	1	1761.62	1761.62
	Jeti-Kaz	SH026	0	0	0
	Jeti-Kaz	SH027	1	1884.4	1884.4
	She	HGDP01327	4	20450.9	5112.74
	She	HGDP01328	0	0	0
	She	HGDP01329	8	45566.7	5695.84
	She	HGDP01330	9	47985.7	5331.74
	She	HGDP01331	8	40896.7	5112.08
	She	HGDP01332	6	17204.1	2867.35
	She	HGDP01333	6	32962.3	5493.72
	She	HGDP01334	3	14774.3	4924.77
	She	HGDP01335	10	47230.6	4723.06
	She	HGDP01336	5	19095.9	3819.19
	Spanish	HG01500	0	0	0
	Spanish	HG01501	0	0	0
	Spanish	HG01503	1	4102.51	4102.51
	Spanish	HG01504	2	13158	6578.98
	Spanish	HG01506	1	4230.74	4230.74
	Spanish	HG01507	0	0	0
	Spanish	HG01509	0	0	0
	Spanish	HG01510	0	0	0
	Spanish	HG01512	0	0	0
	Spanish	HG01513	2	4088.34	2044.17
	Spanish	HG01524	0	0	0
	Spanish	HG01527	1	1864.81	1864.81
	Spanish	HG01528	2	18818.9	9409.47
	Spanish	HG01530	1	1851.42	1851.42
	Spanish	HG01536	1	7357.65	7357.65
	Spanish	HG01537	0	0	0
	Spanish	HG01605	1	3539.47	3539.47
	Spanish	HG01606	0	0	0
	Spanish	HG01607	1	3817.04	3817.04
	Spanish	HG01608	0	0	0
	Spanish	HG01613	3	11008.1	3669.38
	Spanish	HG01615	5	49898.5	9979.71
	Spanish	HG01617	0	0	0
	Spanish	HG01618	0	0	0
	Spanish	HG01619	1	1854.26	1854.26
	Spanish	HG01620	0	0	0
	Spanish	HG01623	1	2939.4	2939.4
	Spanish	HG01624	0	0	0
	Spanish	HG01625	0	0	0
	Spanish	HG01626	1	1884.48	1884.48
	Spanish	HG01673	2	6797.62	3398.81
	Spanish	HG01675	1	3006.62	3006.62
	Spanish	HG01676	0	0	0
	Spanish	HG01678	1	2096.63	2096.63
	Spanish	HG01679	11	107002	9727.46
	Spanish	HG01680	4	44673.8	11168.4
	Spanish	HG01682	0	0	0
	Spanish	HG01684	0	0	0
	Spanish	HG01685	0	0	0
	Spanish	HG01686	3	8326.65	2775.55
	Spanish	HG01697	5	18024.2	3604.85
	Spanish	HG01699	1	1802.8	1802.8
	Spanish	HG01704	1	5103.53	5103.53
	Spanish	HG01705	0	0	0
	Spanish	HG01707	1	4611.02	4611.02
	Spanish	HG01746	0	0	0
	Spanish	HG01747	1	3042.64	3042.64
	Spanish	HG01761	0	0	0
	Spanish	HG01762	3	44701.6	14900.5
	Spanish	HG01770	0	0	0
	Spanish	HG01773	1	3945.41	3945.41
	Spanish	HG02220	0	0	0
	Spanish	HG02238	0	0	0
	Jeti-Kaz	SU001	2	20758.4	10379.2
	Jeti-Kaz	SU002	1	1166.82	1166.82
	Jeti-Kaz	SU003	1	3652.48	3652.48
	Jeti-Kaz	SU004	1	1842.52	1842.52
	Jeti-Kaz	SU005	0	0	0
	Jeti-Kaz	SU006	0	0	0
	Jeti-Kaz	SU007	0	0	0
	Jeti-Kaz	SU008	0	0	0
	Jeti-Kaz	SU009	2	8246.16	4123.08
	Jeti-Kaz	SU010	0	0	0
	Jeti-Kaz	SU011	1	7671.97	7671.97
	Jeti-Kaz	SU012	1	3617.16	3617.16
	Jeti-Kaz	SU013	0	0	0
	Tajik	tdj126_shugnan	4	13292.5	3323.13
	Tajik	tdj252_ishkashim	4	10858.4	2714.59
	Tajik	tdj255_ishkashim	5	39593.2	7918.64
	Tajik	tdj269_ishkashim	21	199546	9502.17
	Tajik	tdj305_shugnan	4	69944.3	17486.1
	Tajik	tdj508_rushan	1	3297.05	3297.05
	Tajik	tdj868_rushan	3	16981.7	5660.56
	Tajik	tdj979_shugnan	2	2699.45	1349.73
	Tu	HGDP01347	1	1988.77	1988.77
	Tu	HGDP01348	0	0	0
	Tu	HGDP01349	1	2446.94	2446.94
	Tu	HGDP01350	0	0	0
	Tu	HGDP01351	2	13651.1	6825.54
	Tu	HGDP01352	1	14261.2	14261.2
	Tu	HGDP01353	0	0	0
	Tu	HGDP01354	1	3321.61	3321.61
	Tu	HGDP01355	0	0	0
	Tu	HGDP01356	1	2139.35	2139.35
	Tuba	Tuba1	12	75879	6323.25
	Tuba	Tuba2	15	91621.7	6108.11
	Tuba	Tuba6	12	71300.9	5941.74
	Tuba	Tuba9	13	66681.8	5129.37
	Tuba	Tuba10	10	62025.5	6202.55
	Tuba	Tuba11	14	84461.9	6032.99
	Tuba	Tuba12	19	106451	5602.68
	Tuba	Tuba13	7	27353.3	3907.62
	Tuba	Tuba15	7	35861.9	5123.13
	Tuba	Tuba16	10	49556	4955.6
	Tuba	Tuba17	7	18769.3	2681.33
	Tuba	Tuba18	11	55752.2	5068.38
	Tuba	Tuba19	9	56216.8	6246.31
	Tuba	Tuba20	10	74823.3	7482.33
	Tuba	Tuba21	10	128862	12886.2
	Tuba	Tuba22	10	44818.6	4481.86
	Tuba	Tuba23	27	118650	4394.45
	Tuba	Tuba24	21	114449	5449.95
	Tuba	Tuba25	10	43721.3	4372.13
	Tuba	Tuba29	11	43724.5	3974.95
	Tuba	Tuba30	10	36751.5	3675.15
	Tuba	Tuba31	10	47201.4	4720.14
	Tujia	HGDP01095	1	25609.8	25609.8
	Tujia	HGDP01096	0	0	0
	Tujia	HGDP01097	2	218790	109395
	Tujia	HGDP01098	5	79769.8	15954
	Tujia	HGDP01099	1	3644.03	3644.03
	Tujia	HGDP01100	0	0	0
	Tujia	HGDP01101	0	0	0
	Tujia	HGDP01102	2	4203.3	2101.65
	Tujia	HGDP01103	2	4978.79	2489.4
	Tujia	HGDP01104	1	2174.43	2174.43
	Turkish	Adana23108	9	126841	14093.4
	Turkish	Adana23112	0	0	0
	Turkish	Adana23113	2	6487.62	3243.81
	Turkish	Adana23114	0	0	0
	Turkish	Adana23117	3	15759	5252.99
	Turkish	Adana23133	0	0	0
	Turkish	Adana23136	16	254620	15913.8
	Turkish	Adana23144	3	27653.5	9217.82
	Turkish	Adana23147	0	0	0
	Turkish	Adana23150	0	0	0
	Turkish	Aydin18112	0	0	0
	Turkish	Aydin18419	2	4519.79	2259.9
	Turkish	Aydin18483	2	4808.78	2404.39
	Turkish	Aydin18596	1	1976.85	1976.85
	Turkish	Aydin18636	1	3657.93	3657.93
	Turkish	Aydin18784	3	20977	6992.34
	Turkish	Aydin18873	0	0	0
	Turkish	Balikesir16653	13	72857	5604.39
	Turkish	Balikesir16675	10	63309.3	6330.93
	Turkish	Balikesir16790	30	247043	8234.76
	Turkish	Balikesir16837	18	98016.1	5445.34
	Turkish	Balikesir16887	7	60571.8	8653.11
	Turkish	Balikesir17006	8	35735.2	4466.9
	Turkish	Istanbul15781	15	197605	13173.7
	Turkish	Istanbul17778	0	0	0
	Turkish	Istanbul19185	1	5015.33	5015.33
	Turkish	Istanbul19708	4	9744.32	2436.08
	Turkish	Istanbul19810	11	143178	13016.2
	Turkish	Istanbul20010	2	3801.01	1900.51
	Turkish	Istanbul20040	21	119172	5674.88
	Turkish	Istanbul25081	0	0	0
	Turkish	Istanbul25095	0	0	0
	Turkish	Istanbul25098	2	9163.33	4581.67
	Turkish	Kayseri23271	9	64547.2	7171.91
	Turkish	Kayseri23549	0	0	0
	Turkish	Kayseri23892	7	57233.9	8176.26
	Turkish	Kayseri23967	9	59994.6	6666.07
	Turkish	Kayseri24032	8	68693	8586.63
	Turkish	Kayseri24075	9	99183.1	11020.3
	Turkish	Kayseri24266	0	0	0
	Turkish	Kayseri24276	12	181310	15109.1
	Turkish	Kayseri24392	8	155095	19386.9
	Turkish	Kayseri24402	0	0	0
	Turkish	Trabzon21173	23	175313	7622.3
	Turkish	Trabzon21174	24	230646	9610.27
	Turkish	Trabzon21177	17	112137	6596.29
	Turkish	Trabzon21515	6	69202	11533.7
	Turkish	Trabzon21534	7	69770.1	9967.16
	Turkish	Trabzon21544	1	2576.19	2576.19
	Turkish	Trabzon21557	4	36880.2	9220.06
	Turkish	Trabzon21575	1	2418.35	2418.35
	Turkish	Trabzon21645	2	5380.4	2690.2
	Turkish	Turkish4BA57	0	0	0
	Turkish	Turkish7BA57	1	4621.42	4621.42
	Turkish	Turkish8BA62	1	1312.16	1312.16
	Turkish	Turkish9BA57	0	0	0
	Turkmen	UZB101_turkmen	2	5383.44	2691.72
	Turkmen	UZB102_turkmen	0	0	0
	Turkmen	UZB105_turkmen	8	107547	13443.3
	Turkmen	UZB111_turkmen	11	188760	17160
	Turkmen	UZB150_turkmen	1	3068.39	3068.39
	Turkmen	UZB178_turkmen	2	4733.31	2366.66
	Turkmen	UZB180_turkmen	3	22407.2	7469.08
	Tuba	Tuvinians51	1	5757.5	5757.5
	Tuba	Tuvinians54	3	18216	6072.01
	Tuba	Tuvinians56	1	1534.7	1534.7
	Tuba	Tuvinians61	2	10030.8	5015.39
	Tuba	Tuvinians64	2	4810.97	2405.48
	Tuba	Tuvinians66	1	1862.61	1862.61
	Tuba	Tuvinians67	4	15698.7	3924.67
	Tuba	Tuvinians85	6	45959.8	7659.97
	Tuba	Tuvinians86	6	27913.3	4652.22
	Tuba	Tuvinians111	8	43023.1	5377.89
	Ukrainian	UkrBel614	2	4491.98	2245.99
	Ukrainian	UkrBel618	0	0	0
	Ukrainian	UkrBel620	2	5016.47	2508.23
	Ukrainian	UkrBel622	1	2244.06	2244.06
	Ukrainian	UkrBel733	3	6551.18	2183.73
	Ukrainian	UkrBel736	0	0	0
	Ukrainian	UkrLv228	2	8718.52	4359.26
	Ukrainian	UkrLv237	1	7410.19	7410.19
	Ukrainian	UkrLv240	1	1923.48	1923.48
	Ulchi	Ul1	10	27363.5	2736.35
	Ulchi	Ul5	7	18903.6	2700.51
	Ulchi	Ul6	10	43055.8	4305.58
	Ulchi	Ul10	8	23549.8	2943.73
	Ulchi	Ul16	5	18880.9	3776.19
	Ulchi	Ul19	11	50155	4559.55
	Ulchi	Ul24	1	2634.1	2634.1
	Ulchi	Ul25	5	16544.6	3308.92
	Ulchi	Ul31	7	23547.4	3363.92
	Ulchi	Ul33	5	20422.8	4084.55
	Ulchi	Ul36	5	16901.7	3380.34
	Ulchi	Ul39	1	8662.18	8662.18
	Ulchi	Ul43	6	23008.8	3834.79
	Ulchi	Ul44	3	13736.1	4578.71
	Ulchi	Ul51	3	7101.8	2367.27
	Ulchi	Ul52	3	9307.85	3102.62
	Ulchi	Ul55	3	10328.5	3442.84
	Ulchi	Ul56	4	34820.3	8705.07
	Ulchi	Ul59	10	63126.5	6312.65
	Ulchi	Ul65	6	32518.8	5419.81
	Ulchi	Ul69	5	12788.7	2557.73
	Ulchi	Ul70	6	22963.9	3827.32
	Ulchi	Ul71	7	23020	3288.57
	Ulchi	Ul72	4	20316	5079
	Ulchi	Ul74	6	18401.4	3066.89
	Uyghur	HGDP01297	1	3013.71	3013.71
	Uyghur	HGDP01298	1	2496.21	2496.21
	Uyghur	HGDP01299	0	0	0
	Uyghur	HGDP01300	0	0	0
	Uyghur	HGDP01301	0	0	0
	Uyghur	HGDP01302	9	79270.9	8807.88
	Uyghur	HGDP01303	1	3369.01	3369.01
	Uyghur	HGDP01304	1	1897.62	1897.62
	Uyghur	HGDP01305	0	0	0
	Uyghur	HGDP01306	0	0	0
	Uzbek	usb2	0	0	0
	Uzbek	usb6	31	380671	12279.7
	Uzbek	usb8	1	1976.98	1976.98
	Uzbek	usb24	0	0	0
	Uzbek	usb25	1	1127.61	1127.61
	Uzbek	usb35	11	101994	9272.15
	Uzbek	usb40	0	0	0
	Uzbek	usb64	0	0	0
	Uzbek	usb72	0	0	0
	Uzbek	usb78	0	0	0
	Sibe	HGDP01244	0	0	0
	Sibe	HGDP01245	1	3571.56	3571.56
	Sibe	HGDP01246	0	0	0
	Sibe	HGDP01248	0	0	0
	Sibe	HGDP01249	0	0	0
	Sibe	HGDP01250	0	0	0
	Sibe	HGDP01251	0	0	0
	Yakut	HGDP00945	12	60120.8	5010.07
	Yakut	HGDP00946	9	33455.1	3717.23
	Yakut	HGDP00947	5	18069.9	3613.98
	Yakut	HGDP00948	10	49420.3	4942.03
	Yakut	HGDP00950	14	58768.5	4197.75
	Yakut	HGDP00951	14	56356.3	4025.45
	Yakut	HGDP00952	13	46802.8	3600.21
	Yakut	HGDP00954	18	87678	4871
	Yakut	HGDP00955	12	56677.9	4723.16
	Yakut	HGDP00956	11	41744.9	3794.99
	Yakut	HGDP00958	12	52835.3	4402.94
	Yakut	HGDP00960	10	36540.4	3654.04
	Yakut	HGDP00961	9	37165.1	4129.45
	Yakut	HGDP00962	4	13028.5	3257.12
	Yakut	HGDP00963	10	54764.1	5476.41
	Yakut	HGDP00964	5	23614.4	4722.87
	Yakut	HGDP00965	12	48858.7	4071.56
	Yakut	HGDP00966	5	13913.5	2782.7
	Yakut	HGDP00967	15	58013.6	3867.57
	Yakut	HGDP00968	9	52215.3	5801.7
	Yi	HGDP01179	1	3927.88	3927.88
	Yi	HGDP01180	3	10058.2	3352.72
	Yi	HGDP01181	6	33493.7	5582.28
	Yi	HGDP01182	14	75591.9	5399.42
	Yi	HGDP01183	1	1846.82	1846.82
	Yi	HGDP01184	5	15170.1	3034.02
	Yi	HGDP01185	0	0	0
	Yi	HGDP01186	0	0	0
	Yi	HGDP01187	0	0	0
	Yi	HGDP01188	1	2807.45	2807.45
	Yukagir	Ckrd8	2	4896.96	2448.48
	Yukagir	Ckrd9	7	37068.9	5295.55
	Yukagir	Ckrd13	10	90558.4	9055.84
	Yukagir	Ckrd18	22	234783	10671.9
	Yukagir	Yuk_004	2	4508.92	2254.46
	Yukagir	Yuk_009	22	179348	8152.18
	Yukagir	Yuk_011	8	44302.3	5537.79
	Yukagir	Yuk_019	10	26069.3	2606.93
	Yukagir	Yuk_020	4	14100.8	3525.19
	Yukagir	Yuk_021	13	46047.3	3542.1
	Yukagir	Yuk_022	11	57919.2	5265.39
	Yukagir	Yuk_023	2	6100.28	3050.14
	Yukagir	Yuk_024	13	61065.8	4697.37
	Yukagir	Yuk_025	7	29423.9	4203.41
